# Improved Validation of Protein Interactions using Bicistronic BiFC (Bi2FC)

**DOI:** 10.1101/2024.06.28.601222

**Authors:** Prakash Sivakumar, Vijayaraj Vaishnavi, Kothuri Gayatri, Gayathri R Satheesh, Imran Siddiqi

**Affiliations:** - CSIR–Centre for Cellular and Molecular Biology; Uppal Road, Hyderabad 500007, India; - Academy of Scientific and Innovative Research (AcSIR), Ghaziabad - 201002, India

**Keywords:** BiFC, transient expression, fluorescent protein, P2A, translational reporters

## Abstract

Refolding based Bimolecular Fluorescence Complementation (BiFC) has emerged as an important in vivo technique to identify protein interactions. Significant improvements have been made to enhance the detection capacities of BiFC, however less attention has been paid to the detection of expression levels of proteins. Here we demonstrate development and validation of an improved method to identify protein interactions that incorporates an expression control based on bicistronic expression of the protein of interest and a fluorescent protein separated by a self-cleaving peptide. This method gives robust identification of positive interactions and more reliably identifies absence of interactions. We also show an earlier identified non-interacting pair in yeast two-hybrid (Y2H) to be interacting in vivo.

**Background:** Bimolecular Fluorescence Complementation (BiFC) is a well-utilized method to detect protein interactions in vivo (Kodama and Hu 2012). It is dependent on the refolding of a fluorescent protein split into two parts. The proximity between the two parts leads to functional refolding of the protein and a corresponding increase in the fluorescence intensity. Proteins of interest can be tagged to either part of the split fluorescent protein and be expressed together in a single cell. The physical proximity provided due to interactions between the proteins brings the two parts of the split fluorescent protein closer leading to the formation of a functional fluorescent complex. BiFC has at times been used as the sole technique to identify protein interactions *in vivo* or else as a step following identification of candidate positives by yeast two-hybrid (Y2H). In order to identify the interactions reliably it is also important to validate the gene expression status of BiFC elements (Kudla and Bock 2016). However, systems to visualize the interactions and expression status together are not available for plants.

**Results:** We generated and validated a vector system, called Bi2FC (Bicistronic BiFC) vector system for verifying protein interactions in plants. Bicistronic expression of proteins of interest fused with the two different BiFC components and a fluorescent protein, separated by a self-cleaving peptide identified the expression status of the fusion, while simultaneously identifying positive and negative interactions. As a test, we identified interaction between MPK8 and GRF4 using our system, which were previously identified to not show interaction via Y2H.

**Conclusion:** We described an improved BiFC method to current BiFC to identify the expression of individual proteins tagged with split fluorescent protein as well as to monitor their interaction in a plant cell. This method incorporates additional controls that express only the split fragments together with a vector control, while also providing a set of validated positive and negative controls. Using our method, we also show a previously identified non-interacting pair in yeast two-hybrid (Y2H) to be interacting, emphasizing the need for improved detection and validations.
