## Supplementary Table 1 for "Improved Validation of Protein Interactions using Bicistronic BiFC (Bi2FC)"

### Sheet: Survey
Year	PMID	Name of the article (other than plant articles are not entered)	Research article	Other than plant / If no, name of the plant	Is BiFC is the only in vivo method?	What is the other in vivo technique used?	Are controls are shown?
2021	34314873		Yes	Yes
2021	33124469		Yes	Yes
2021	34063066		Yes	Yes
2021	33098101	WRKY33 interacts with WRKY12 protein to up-regulate RAP2.2 during submergence induced hypoxia response in Arabidopsis thaliana	Yes	Arabidopsis thaliana	No	Co-IP	One side control
2021	32804012	Phosphorylation of ATG18a by BAK1 suppresses autophagy and attenuates plant resistance against necrotrophic pathogens	Yes	Nicotiana benthamiana	No	Co-IP	One side control
2021	32967551	Selective autophagy regulates heat stress memory in Arabidopsis by NBR1-mediated targeting of HSP90.1 and ROF1	Yes	Nicotiana benthamiana	No	Co-IP	One side control
2021	33415684		Yes	Yes
2021	33504068		No
2021	34589603		No
2021	35211278		Yes	Yes
2021	34731408		Yes	Yes
2021	34089296		Yes	Yes
2021	34032285		Yes	Yes
2021	32772367		Yes	Yes
2021	33289607	Overexpression of GmGASA32 promoted soybean height by interacting with GmCDC25	Yes	Arabidopsis thaliana	Yes		One side control
2021	35005634		Yes	Yes
2021	34584201		Yes	Yes
2021	34078905		Yes	Yes
2021	34831053		Yes	Yes
2021	33568694	Protein complex formation in methionine chain-elongation and leucine biosynthesis	Yes	Nicotiana benthamiana	No	Co-IP	One side control
2021	34427423	A Background Assessable and Correctable Bimolecular Fluorescence Complementation System for Nanoscopic Single-Molecule Imaging of Intracellular Protein-Protein Interactions	Yes	Yes
2021	33718289		Yes	Yes
2021	34345014		Yes	Yes
2021	34839024		Yes	Yes
2021	33764451	Interaction of BTB-TAZ protein MdBT2 and DELLA protein MdRGL3a regulates nitrate-mediated plant growth	Yes	Nicotiana benthamiana	Yes		Yes
2021	33809985	Selective Interaction of Sugarcane eIF4E with VPgs from Sugarcane Mosaic Pathogens	Yes	Nicotiana benthamiana	Yes		One side control
2021	34229012		Yes	Yes
2021	33742089		Yes	Yes
2021	34775627	A phosphorus‐limitation induced, functionally conserved DUF506 protein is a repressor of root hair elongation in plants	Yes	Nicotiana benthamiana	No	Co-IP	No controls provided
2021	34831132		Yes	Yes
2021	33790241	CmRCD1 represses flowering by directly interacting with CmBBX8 in summer chrysanthemum	Yes	Nicotiana benthamiana	No	Co-IP	One side control
2021	34022096	MeRAV5 promotes drought stress resistance in cassava by modulating hydrogen peroxide and lignin accumulation	Yes	Nicotiana benthamiana	No	Co-IP
2021	33566094		Yes	Yes
2021	35095939	A High-Throughput Screening System for Populus Wood-Associated Transcription Factors and Its Application to Lignin Regulation	Yes	Arabidopsis thaliana	Yes		Unclear controls
2021	34681811		Yes	Yes
2021	35005082		No
2021	33634132		Yes	Yes
2021	34641971		Yes	Yes
2021	34868152	The Basic Helix-Loop-Helix Transcription Factor SmbHLH1 Represses Anthocyanin Biosynthesis in Eggplant	Yes	Nicotiana benthamiana	Yes		No controls provided
2021	33368971	Lysine crotonylation of DgTIL1 at K72 modulates cold tolerance by enhancing DgnsLTP stability in chrysanthemum	Yes	Nicotiana benthamiana	Yes		Yes
2021	33803447	BcHTT4 Inhibits Branching of Non-Heading Chinese Cabbage at the Vegetative Stage	Yes	Nicotiana benthamiana	Yes		One side control
2021	33245894		Yes	Yes
2021	33336386		No
2021	34671206		Yes	Yes
2021	34327265		Yes	Yes
2021	33519860	Ca14-3-3 Interacts With CaWRKY58 to Positively Modulate Pepper Response to Low-Phosphorus Starvation	Yes	Nicotiana benthamiana	Yes		Yes
2021	35174430	An interactome analysis reveals that Arabidopsis thaliana GRDP2 interacts with proteins involved in post-transcriptional processes	Yes	Nicotiana benthamiana			One side control
2021	33989302		Yes	Yes
2021	35003194	AaCycTL Regulates Cuticle and Trichome Development in Arabidopsis and Artemisia annua L	Yes	Nicotiana benthamiana	Yes		Yes
2021	34685982	Calcium Sensor SlCBL4 Associates with SlCIPK24 Protein Kinase and Mediates Salt Tolerance in Solanum lycopersicum	Yes	Onion	Yes		No controls provided
2021	34215911	Loose Plant Architecture 1-Interacting Kinesin-like Protein KLP Promotes Rice Resistance to Sheath Blight Disease	Yes	Rice	No	Co-IP	One side control
2021	33777065	The Arabidopsis SMALL AUXIN UP RNA32 Protein Regulates ABA-Mediated Responses to Drought Stress	Yes	Nicotiana benthamiana	Yes		Unclear controls
2021	33800072	NbTMP14 Is Involved in Tomato Spotted Wilt Virus Infection and Symptom Development by Interaction with the Viral NSm Protein	Yes	Nicotiana benthamiana	Yes		No controls provided
2021	33931614	CmMLO17 and its partner CmKIC potentially support Alternaria alternata growth in Chrysanthemum morifolium	Yes	Onion and Nicotiana benthamiana	Yes		No controls provided
2021	34451651	Regulation of Glycosylphosphatidylinositol-Anchored Protein (GPI-AP) Expression by F-Box/LRR-Repeat (FBXL) Protein in Wheat (Triticum aestivum L.)	Yes	Nicotiana benthamiana	Yes		Yes
2021	34884470	Arabidopsis PII Proteins Form Characteristic Foci in Chloroplasts Indicating Novel Properties in Protein Interaction and Degradation	Yes	Nicotiana benthamiana	No	FRET	No controls provided
2021	33920690	The p23 of Citrus Tristeza Virus Interacts with Host FKBP-Type Peptidyl-Prolylcis-Trans Isomerase 17-2 and Is Involved in the Intracellular Movement of the Viral Coat Protein	Yes	Nicotiana benthamiana	Yes		Unclear controls
2021	34884699	Comparative Transcriptome Analysis Revealed the Key Genes Regulating Ascorbic Acid Synthesis in Actinidia	Yes	Nicotiana benthamiana	Yes		Yes
2021	34805117	Cellular Localization of Exogenous Cry1Ab/c and its Interaction with Plasma Membrane Ca2+-ATPase in Transgenic Rice	Yes	Nicotiana benthamiana	No	Co-IP	Yes
2021	33897729	The Meloidogyne incognita Nuclear Effector MiEFF1 Interacts With Arabidopsis Cytosolic Glyceraldehyde-3-Phosphate Dehydrogenases to Promote Parasitism	Yes	Nicotiana benthamiana	Yes		No controls provided
2021	34884720	Homo- and Hetero-Dimers of CAD Enzymes Regulate Lignification and Abiotic Stress Response in Moso Bamboo	Yes	Nicotiana benthamiana	No	Co-IP	Yes
2021	34575962	Isolation and Functional Characterization of Two SHORT VEGETATIVE PHASE Homologous Genes from Mango	Yes	Onion	Yes		Yes
2021	33487099	ATI1 (ATG8-interacting protein 1) and ATI2 define a plant starvation-induced reticulophagy pathway and serve as MSBP1/MAPR5 cargo receptors	Yes	Nicotiana benthamiana	Yes		Yes
2021	35095969	The Rice Abscisic Acid-Responsive RING Finger E3 Ligase OsRF1 Targets OsPP2C09 for Degradation and Confers Drought and Salinity Tolerance in Rice	Yes	Rice	No	Co-IP	No controls provided
2021	34412592	A cysteine-rich receptor-like protein kinase CaCKR5 modulates immune response against Ralstonia solanacearum infection in pepper	Yes	Nicotiana benthamiana	Yes		No controls provided
2021	33627970	Method for fast staining and obtaining high-magnification and high-resolution cell images of Nicotiana benthamiana	Yes	Nicotiana benthamiana	Yes		No controls provided
2021	34305961	The Exocyst Complex Subunit EXO70E1-V From Haynaldia villosa Interacts With Wheat Powdery Mildew Resistance Gene CMPG1-V	Yes	Nicotiana benthamiana	No	Luciferase	Yes
2021	34691119	A Valsa mali Effector Protein 1 Targets Apple ( Malus domestica) Pathogenesis-Related 10 Protein to Promote Virulence	Yes	Nicotiana benthamiana	No	Co-IP	Yes
2021	34073116	The Mildew Resistance Locus O 4 Interacts with CaM/CML and Is Involved in Root Gravity Response	Yes	Nicotiana benthamiana	No	Luciferase	Yes
2021	33518703	The apple 14-3-3 protein MdGRF11 interacts with the BTB protein MdBT2 to regulate nitrate deficiency-induced anthocyanin accumulation	Yes	Nicotiana benthamiana	No	Co-IP	Yes
2021	33978245		Yes	Yes
2021	34544131		Yes	Yes
2021	34702315		Yes	Yes
2021	33500544	Genomic analysis of WD40 protein family in the mango reveals a TTG1 protein enhances root growth and abiotic tolerance in Arabidopsis	Yes	Nicotiana benthamiana	Yes		Unclear controls
2021	34423221		Yes	Yes
2021	34593778	Two pathogenesis-related proteins interact with leucine-rich repeat proteins to promote Alternaria leaf spot resistance in apple	Yes	Nicotiana benthamiana	Yes		Yes
2021	34381490	EgmiR5179 Regulates Lipid Metabolism by Targeting EgMADS16 in the Mesocarp of Oil Palm ( Elaeis guineensis)	Yes	Nicotiana benthamiana	Yes		Yes
2021	33553005		Yes	Yes
2021	34116718		Yes	Yes
2021	34886797	Long terminal repeats (LTR) and transcription factors regulate PHRE1 and PHRE2 activity in Moso bamboo under heat stress	Yes	Nicotiana benthamiana	Yes		Yes
2021	33664242	The key cyclic electron flow protein PGR5 associates with cytochrome b6f, and its function is partially influenced by the LHCII state transition	Yes	Nicotiana benthamiana	Yes		Yes
2021	34638765	Wheat Type One Protein Phosphatase Participates in the Brassinosteroid Control of Root Growth via Activation of BES1	Yes	Nicotiana benthamiana	No	Co-IP	No controls provided
2021	33172327		Yes	Yes
2021	34246291	Highly efficient Agrobacterium rhizogenes-mediated hairy root transformation for gene functional and gene editing analysis in soybean	Yes	Nicotiana benthamiana	Yes		Unclear controls
2021	34691108	Enzyme Complexes of Ptr4CL and PtrHCT Modulate Co-enzyme A Ligation of Hydroxycinnamic Acids for Monolignol Biosynthesis in Populus trichocarpa	Yes	Populus	Yes		One side control
2021	33868332	Maize ZmbZIP33 Is Involved in Drought Resistance and Recovery Ability Through an Abscisic Acid-Dependent Signaling Pathway	Yes	Nicotiana benthamiana	Yes		Yes
2021	34434203	GhLUX1 and GhELF3 Are Two Components of the Circadian Clock That Regulate Flowering Time of Gossypium hirsutum	Yes	Nicotiana benthamiana	Yes		Yes
2021	34691104	Interaction of Phytophthora sojae Effector Avr1b With E3 Ubiquitin Ligase GmPUB1 Is Required for Recognition by Soybeans Carrying Phytophthora Resistance Rps1-b and Rps1-k Genes	Yes	Onion	Yes		Unclear controls
2021	34681792	CsCDPK6, a CsSAMS1-Interacting Protein, Affects Polyamine/Ethylene Biosynthesis in Cucumber and Enhances Salt Tolerance by Overexpression in Tobacco	Yes	Nicotiana benthamiana	No	Co-IP	Yes
2021	33551696	Variability in the Viral Protein Linked to the Genome of Turnip Mosaic Virus Influences Interactions with eIF(iso)4Es in Brassica rapa	Yes	Chinese cabbage or B.rapa	Yes		No controls provided
2021	34834829	The RNA Directed DNA Methylation (RdDM) Pathway Regulates Anthocyanin Biosynthesis in Crabapple (Malus cv. spp.) Leaves by Methylating the McCOP1 Promoter	Yes	Nicotiana benthamiana	Yes		Yes
2021	34113363	Interaction of OsRopGEF3 Protein With OsRac3 to Regulate Root Hair Elongation and Reactive Oxygen Species Formation in Rice (Oryza sativa)	Yes	Rice	Yes		No controls provided
2021	33809823	CaDHN3, a Pepper (Capsicum annuum L.) Dehydrin Gene Enhances the Tolerance against Salt and Drought Stresses by Reducing ROS Accumulation	Yes	Nicotiana benthamiana	Yes		Yes
2021	34362424		Yes	Yes
2022	34314873		Yes	Yes
2022	36513414	SmbHLH60 and SmMYC2 antagonistically regulate phenolic acids and anthocyanins biosynthesis in Salvia miltiorrhiza	Yes	Nicotiana benthamiana	Yes		One side control
2022	35253629		Yes	Yes
2022	35001539		Yes	Yes
2022	35179286		Yes	Yes
2022	35394544		No
2022	35928704	AcMYB1 Interacts With AcbHLH1 to Regulate Anthocyanin Biosynthesis in Aglaonema commutatum	Yes	Arabidopsis thaliana	Yes		Yes
2022	36517344		No
2022	35211278		Yes	Yes
2022	37366505		No
2022	35946433		Yes	Yes
2022	36544481	In silico and in vitro approaches allow the identification of the Prosystemin molecular network	Yes	Nicotiana benthamiana	Yes		Unclear controls
2022	36178266
2022	35867124	AKR2A is involved in the flowering process of Arabidopsis thaliana	Yes	Nicotiana benthamiana	Yes		One side control
2022	34731408		Yes	Yes
2022	35919070		Yes	Yes
2022	35499319		Yes	Yes
2022	36140394		Yes	Yes
2022	35619173
2022	35194057		Yes	Yes
2022	35887481		Yes	Yes
2022	36384114		Yes	Yes
2022	35137058		Yes	Yes
2022	35563058	Deciphering the Molecular Mechanisms of Chilling Tolerance in Lsi1-Overexpressing Rice	Yes	Nicotiana benthamiana	Yes		No controls provided
2022	35005634		Yes	Yes
2022	36618656	CARK3-mediated ADF4 regulates hypocotyl elongation and soil drought stress in Arabidopsis	Yes	Nicotiana benthamiana	Yes		Yes
2022	35637493		Yes	Yes
2022	35037268	A novel HD-Zip I/C2H2-ZFP/WD-repeat complex regulates the size of spine base in cucumber	Yes	Nicotiana benthamiana	No	Luciferase	Yes
2022	35269793	The UV-B-Induced Transcription Factor HY5 Regulated Anthocyanin Biosynthesis in Zanthoxylum bungeanum	Yes	Nicotiana benthamiana	Yes		Yes
2022	36444477	Phosphorylation of S11 in PHR1 negatively controls its transcriptional activity	Yes	Arabidopsis thaliana	Yes		Yes
2022	36448796		Yes	Yes
2022	35360303	Cytidine Triphosphate Synthase Four From Arabidopsis thaliana Attenuates Drought Stress Effects	Yes	Nicotiana benthamiana	Yes		No controls provided
2022	35873977	AP1G2 Affects Mitotic Cycles of Female and Male Gametophytes in Arabidopsis	Yes	Nicotiana benthamiana	Yes		Unclear controls
2022	34839024		Yes	Yes
2022	35309169	Characterization of Various Subunit Combinations of ADP-Glucose Pyrophosphorylase in Duckweed ( Landoltia punctata)	Yes	Nicotiana benthamiana	Yes		Unclear controls
2022	35680374		Yes	yes
2022	34775627	A phosphorus-limitation induced, functionally conserved DUF506 protein is a repressor of root hair elongation in plants	Yes	Arabidopsis thaliana	No	Co-IP	No controls provided
2022	36012764		Yes	yes
2022	36105707	RrTTG1 promotes fruit prickle development through an MBW complex in Rosa roxburghii	Yes	Arabidopsis thaliana	Yes		One side control
2022	36173190		Yes	yes
2022	35533414		Yes	yes
2022	35599887	Zoysia japonica Chlorophyll b Reductase Gene NOLParticipates in Chlorophyll Degradation and Photosynthesis	Yes	Arabidopsis thaliana	Yes		Yes
2022	36035719	PpMYB52 negatively regulates peach bud break through the gibberellin pathway and through interactions with PpMIEL1	Yes	Prunus persica	Yes		Yes
2022	35204090	A J-Protein OsDjC46 Interacts with ZFP36 to Participate in ABA-Mediated Antioxidant Defense in Rice	Yes	Rice	No	Co-IP	Yes
2022	36208371	OsWHY1 Interacts with OsTRX z and is Essential for Early Chloroplast Development in Rice	Yes	Rice	Yes		Yes
2022	36012392	Profiling of the Candidate Interacting Proteins of SELF-PRUNING 6A (SP6A) in Solanum tuberosum	Yes	Nicotiana benthamiana	Yes		No controls provided
2022	35278223	Laser microirradiation as a versatile system for probing protein recruitment and protein-protein interactions at DNA lesions in plants	Yes	Arabidopsis thaliana	Yes		No controls provided
2022	35463045	Characterization of the heterotrimeric G protein gene families in Triticum aestivum and related species	Yes	Nicotiana benthamiana	Yes		No controls provided
2022	35365088	GmSPX8, a nodule-localized regulator confers nodule development and nitrogen fixation under phosphorus starvation in soybean	Yes	Arabidopsis thaliana	Yes		Unclear controls
2022	35409334	Isolation and Functional Characterization of a LEAFY Gene in Mango ( Mangifera indica L.)	Yes	Onion	Yes		One side control
2022	35628488	Two B-Box Proteins, MaBBX20 and MaBBX51, Coordinate Light-Induced Anthocyanin Biosynthesis in Grape Hyacinth	Yes	Nicotiana benthamiana	No	Luciferase	Unclear controls
2022	35095939	A High-Throughput Screening System for Populus Wood-Associated Transcription Factors and Its Application to Lignin Regulation	Yes	Arabidopsis thaliana	Yes		No controls provided
2022	35599889	Overexpressing PpBURP2 in Rice Increases Plant Defense to Abiotic Stress and Bacterial Leaf Blight	Yes	Nicotiana benthamiana	Yes		No controls provided
2022	36232562	Brassinosteroid Signaling Downstream Suppressor BIN2 Interacts with SLFRIGIDA-LIKE to Induce Early Flowering in Tomato	Yes	Arabidopsis thaliana	Yes		No controls provided
2022	36523761	The sweet potato B-box transcription factor gene IbBBX28 negatively regulates drought tolerance in transgenic Arabidopsis	Yes	Arabidopsis thaliana	Yes		Unclear controls
2022	35163237		Yes	Yes
2022	35885992	BcTFIIIA Negatively Regulates Turnip Mosaic Virus Infection through Interaction with Viral CP and VPg Proteins in Pak Choi ( Brassica campestris ssp. chinensis)	Yes	Nicotiana benthamiana	Yes		No controls provided
2022	35336818	Investigation of the JASMONATE ZIM-DOMAIN Gene Family Reveals the Canonical JA-Signaling Pathway in Pineapple	Yes	Nicotiana benthamiana	Yes		Unclear controls
2022	35356122	A Nodule-Localized Small Heat Shock Protein GmHSP17.1 Confers Nodule Development and Nitrogen Fixation in Soybean	Yes	Arabidopsis thaliana	Yes		Unclear controls
2022	35270138	MdMADS6 Recruits Histone Deacetylase MdHDA19 to Repress the Expression of the Carotenoid Synthesis-Related Gene MdCCD1 during Fruit Ripening	Yes	Nicotiana benthamiana	Yes		Yes
2022	35289711	Phosphatidic acid suppresses autophagy through competitive inhibition by binding GAPC (glyceraldehyde-3-phosphate dehydrogenase) and PGK (phosphoglycerate kinase) proteins	Yes	Arabidopsis thaliana	No	FRET, Co-IP	No controls provided
2022	35463446	Both Two CtACO3 Transcripts Promoting the Accumulation of the Flavonoid Profiles in Overexpressed Transgenic Safflower	Yes	Nicotiana benthamiana	Yes		Unclear controls
2022	35955593	Receptor for Activated C Kinase1B (OsRACK1B) Impairs Fertility in Rice through NADPH-Dependent H2O2 Signaling Pathway	Yes	Rice, Onion	Yes		One side control
2022	36207355	Study on the interaction preference between CYCD subclass and CDK family members at the poplar genome level	Yes	Nicotiana benthamiana	Yes		No controls provided
2022	36186076		Yes	Yes
2022	36298727	The P3N-PIPO Protein Encoded by Wheat Yellow Mosaic Virus Is a Pathogenicity Determinant and Promotes Its Pathogenicity through Interaction with NbRLK6 in Nicotiana benthamiana	Yes	Nicotiana benthamiana	No	Co-IP	No controls provided
2022	35806432	Transcription Factor AtOFP1 Involved in ABA-Mediated Seed Germination and Root Growth through Modulation of ROS Homeostasis in Arabidopsis	Yes	Arabidopsis thaliana	Yes		No controls provided
2022	35909733	Genome-Wide Analysis of Anthocyanin Biosynthesis Regulatory WD40 Gene FcTTG1 and Related Family in Ficus carica L	Yes	Nicotiana benthamiana	Yes		No controls provided
2022	35147183	Potato StLecRK-IV.1 negatively regulates late blight resistance by affecting the stability of a positive regulator StTET8	Yes	Nicotiana benthamiana	No	Luciferase	No controls provided
2022	35872350	Beet cyst nematode HsSNARE1 interacts with both AtSNAP2 and AtPR1 and promotes disease in Arabidopsis	Yes	Arabidopsis thaliana	Yes		No controls provided
2022	36077046		Yes	Yes
2022	35184172	The transcription factor complex CmAP3-CmPI-CmUIF1 modulates carotenoid metabolism by directly regulating the carotenogenic gene CmCCD4a-2 in chrysanthemum	Yes	Nicotiana benthamiana	Yes		Yes
2022	35163676	Drought-Responsive NAC Transcription Factor RcNAC72 Is Recognized by RcABF4, Interacts with RcDREB2A to Enhance Drought Tolerance in Arabidopsis	Yes	Arabidopsis thaliana	Yes		No controls provided
2022	35430395	RhRab5ip, a new interactor of RhPIP1;1, was involved in flower opening of cut rose during water deficit	Yes	Nicotiana benthamiana	Yes		Unclear controls
2022	36619432		No
2022	36438132	Genome-wide identification of the KNOTTED HOMEOBOX gene family and their involvement in stalk development in flowering Chinese cabbage	Yes	Chinese Cabbage	Yes		Yes
2022	35720533	Soybean F-Box-Like Protein GmFBL144 Interacts With Small Heat Shock Protein and Negatively Regulates Plant Drought Stress Tolerance	Yes	Nicotiana benthamiana	Yes		No controls provided
2022	37746170		Yes	Yes
2022	35269798	CabZIP23 Integrates in CabZIP63–CaWRKY40 Cascade and Turns CabZIP63 on Mounting Pepper Immunity against Ralstonia solanacearum via Physical Interaction	Yes	Nicotiana benthamiana	No	Co-IP	No controls provided
2022	36294621		Yes	Yes
2022	36365376	Split-Ubiquitin Two-Hybrid Screen for Proteins Interacting with slToc159-1 and slToc159-2, Two Chloroplast Preprotein Import Receptors in Tomato (Solanum lycopersicum)	Yes	Nicotiana benthamiana	Yes		No controls provided
2022	35955612	Involvement of Auxin-Mediated CqEXPA50 Contributes to Salt Tolerance in Quinoa (Chenopodium quinoa) by Interaction with Auxin Pathway Genes	Yes	Nicotiana benthamiana	Yes		No controls provided
2022	36252923	Rhizoctonia solani transcriptional activator interacts with rice WRKY53 and grassy tiller 1 to activate SWEET transporters for nutrition	Yes	Rice	Yes		No controls provided
2022	36035678	Comprehensive functional analysis of the PYL-PP2C-SnRK2s family in Bletilla striata reveals that BsPP2C22 and BsPP2C38 interact with BsPYLs and BsSnRK2s in response to multiple abiotic stresses	Yes	B.striata, Onion	Yes		Unclear controls
2022	36096762	A chloroplast-localized pentatricopeptide repeat protein involved in RNA editing and splicing and its effects on chloroplast development in rice	Yes	Rice	Yes		Unclear controls
2022	36293146	Aphelenchoides besseyi Ab-FAR-1 Interacts with Arabidopsis thaliana AtADF3 to Interfere with Actin Cytoskeleton, and Promotes Nematode Parasitism and Pathogenicity	Yes	Arabidopsis thaliana	No	Co-IP	No controls provided
2022	35095969	The Rice Abscisic Acid-Responsive RING Finger E3 Ligase OsRF1 Targets OsPP2C09 for Degradation and Confers Drought and Salinity Tolerance in Rice	Yes	Rice	No	Co-IP	No controls provided
2022	36273169		Yes	yes
2022	35742892	The Identification of Broomcorn Millet bZIP Transcription Factors, Which Regulate Growth and Development to Enhance Stress Tolerance and Seed Germination	Yes	Arabidopsis thaliana	Yes		One side control
2022	35897632	Genome-Wide Characterization and Phylogenetic Analysis of GSK Genes in Maize and Elucidation of Their General Role in Interaction with BZR1	Yes	Maize, Onion	Yes		No controls provided
2022	36452094	Cotton leaf curl Multan virus differentially regulates innate antiviral immunity of whitefly ( Bemisia tabaci) vector to promote cryptic species-dependent virus acquisition	Yes	Nicotiana benthamiana	Yes		No controls provided
2022	36555777	Ethylene Response Factor LlERF110 Mediates Heat Stress Response via Regulation of LlHsfA3A Expression and Interaction with LlHsfA2 in Lilies ( Lilium longiflorum)	Yes	Nicotiana benthamiana	Yes		Yes
2022	35444668	Stigma/Style Cell-Cycle Inhibitor 1, a Regulator of Cell Proliferation, Interacts With a Specific 14-3-3 Protein and Is Degraded During Cell Division	Yes	Nicotiana benthamiana	No	Co-IP	No controls provided
2022	36003808	Comparative transcriptome analysis of purple-fleshed sweet potato and its yellow-fleshed mutant provides insight into the transcription factors involved in anthocyanin biosynthesis in tuberous root	Yes	Nicotiana benthamiana	No	Luciferase	No controls provided
2022	35940490	The clock component OsLUX regulates rice heading through recruiting OsELF3-1 and OsELF4s to repress Hd1 and Ghd7	Yes	Rice	No	Luciferase	No controls provided
2023	36914856		Yes	yes
2023	36899936		Yes	yes
2023	37622868		Yes	yes
2023	37328454		Yes	yes
2023	36793785		Yes	yes
2023	36611993		Yes	yes
2023	36759625	Planthopper salivary sheath protein LsSP1 contributes to manipulation of rice plant defenses	Yes	Rice	No	Luciferase	One side control
2023	37485370		Yes	yes
2023	37399924	Exogenous abscisic acid represses rice flowering via SAPK8-ABF1-Ehd1/Ehd2 pathway	Yes	Rice	No	Luciferase	Yes
2023	37108517	NpPP2-B10, an F-Box-Nictaba Gene, Promotes Plant Growth and Resistance to Black Shank Disease Incited by Phytophthora nicotianae in Nicotiana tabacum	Yes	Nicotiana benthamiana	Yes		Yes
2023	36902276	PMT6 Is Required for SWC4 in Positively Modulating Pepper Thermotolerance	Yes	Nicotiana benthamiana	No	Co-IP	Yes
2023	37133376		Yes	yes
2023	36980279		Yes	yes
2023	37786323	The interaction of two Puccinia striiformis f. sp. tritici effectors modulates high-temperature seedling-plant resistance in wheat	Yes	Nicotiana benthamiana	Yes		Yes
2023	37821972		Yes	yes
2023	37899482	The ABA-AtNAP-SAG113 PP2C module regulates leaf senescence by dephoshorylating SAG114 SnRK3.25 in Arabidopsis	Yes	Arabidopsis thaliana	Yes		No controls provided
2023	36789169		Yes	Yes
2023	37789468	Salicylic acid-related ribosomal protein CaSLP improves drought and Pst.DC3000 tolerance in pepper	Yes	Nicotiana benthamiana	Yes		Yes
2023	36544481	In silico and in vitro approaches allow the identification of the Prosystemin molecular network	Yes	Nicotiana benthamiana	Yes
2023	36835025	CBL-Interacting Protein Kinases 18 ( CIPK18) Gene Positively Regulates Drought Resistance in Potato	Yes	Arabidopsis thaliana	Yes		One side control
2023	36768743	Functional Characterization of Potato UBC13- UEV1s Genes Required for Ubiquitin Lys63 Chain to Polyubiquitination	Yes	Nicotiana benthamiana	No	Luciferase	One side control
2023	36909449	Sucrose non-fermenting1-related protein kinase VcSnRK2.3 promotes anthocyanin biosynthesis in association with VcMYB1 in blueberry	Yes	Nicotiana benthamiana	No	Luciferase	Yes
2023	37653921	Light Regulation of LoCOP1 and Its Role in Floral Scent Biosynthesis in Lilium 'Siberia'	Yes	Onion	Yes		No controls provided
2023	36993840	Regulation of flavonoids in strawberry fruits by FaMYB5/FaMYB10 dominated MYB-bHLH-WD40 ternary complexes	Yes	Strawberry	No	Luciferase	No controls provided
2023	37891174		Yes	Yes
2023	37571011	Nitrile-Specific Protein NSP2 and Its Interacting Protein MPK3 Synergistically Regulate Plant Disease Resistance in Arabidopsis	Yes	Nicotiana benthamiana	No	Co-IP	No controls provided
2023	37767296	A plant virus protein, NIa-pro, interacts with Indole-3-acetic acid-amido synthetase, whose levels positively correlate with disease severity	Yes	Nicotiana benthamiana	Yes		No controls provided
2023	35872350	Beet cyst nematode HsSNARE1 interacts with both AtSNAP2 and AtPR1 and promotes disease in Arabidopsis	Yes	Nicotiana benthamiana
2023	37063204	Peptide chain release factor DIG8 regulates plant growth by affecting ROS-mediated sugar transportation in Arabidopsis thaliana	Yes
2023	36982379		Yes	Yes
2023	37898801	CePP2C19 confers tolerance to drought by regulating the ABA sensitivity in Cyperus esculentus	Yes	Nicotiana benthamiana	Yes		Yes
2023	37990285	The CsMYB123 and CsbHLH111 are involved in drought stress-induced anthocyanin biosynthesis in Chaenomeles speciosa	Yes	Nicotiana benthamiana	No	Luciferase	Yes
2023	36252923		Yes	Yes
2023	37501124
2023	37690681		Yes	Yes
2023	37226181		Yes	Yes
2023	37924155		Yes	Yes
2023	38005792	Dehydrin CaDHN2 Enhances Drought Tolerance by Affecting Ascorbic Acid Synthesis under Drought in Peppers	Yes	Arabidopsis thaliana	Yes		Yes
2023	37111914	UV-C Promotes the Accumulation of Flavane-3-ols in Juvenile Fruit of Grape through Positive Regulating VvMYBPA1	Yes	Grape	Yes		Unclear controls
2023	36982470	A Cinnamate 4-HYDROXYLASE1 from Safflower Promotes Flavonoids Accumulation and Stimulates Antioxidant Defense System in Arabidopsis	Yes	Nicotiana benthamiana	Yes		No controls provided
2023	36674507	A Small Subunit of Geranylgeranyl Diphosphate Synthase Functions as an Active Regulator of Carotenoid Synthesis in Nicotiana tabacum	Yes	Nicotiana benthamiana	Yes		No controls provided
2023	37287446	ALA reverses ABA-induced stomatal closure by modulating PP2AC and SnRK2.6 activity in apple leaves	Yes	Apple leaves	No	Luciferase	Unclear controls
2023	35940490	The clock component OsLUX regulates rice heading through recruiting OsELF3-1 and OsELF4s to repress Hd1 and Ghd7	Yes	Nicotiana benthamiana	No	Luciferase	No controls provided
2023	37894883	Comprehensive Functional Analysis of the bZIP Family in Bletilla striata Reveals That BsbZIP13 Could Respond to Multiple Abiotic Stresses	Yes	Onion	Yes		Yes
2023	37367437		Yes	Yes
2023	37686077		Yes	Yes
2023	37904147		Yes	Yes
2023	37189053	Magnesium chelatase subunit D is not only required for chlorophyll biosynthesis and photosynthesis, but also affecting starch accumulation in Manihot esculenta Crantz	Yes	Nicotiana benthamiana	Yes		Yes
2023	36834990	The SAH7 Homologue of the Allergen Ole e 1 Interacts with the Putative Stress Sensor SBP1 (Selenium-Binding Protein 1) in Arabidopsis thaliana	Yes	Arabidopsis thaliana	Yes		Yes
2023	37450039		Yes	Yes
2023	36647724	Overexpression of PvSVP1, an SVP-like gene of bamboo, causes early flowering and abnormal floral organs in Arabidopsis and rice	Yes	Arabidopsis thaliana	Yes		Yes
2023	37628942	Suaeda salsa NRT1.1 Is Involved in the Regulation of Tolerance to Salt Stress in Transgenic Arabidopsis	Yes	Arabidopsis thaliana	Yes		Unclear controls
2023	37139112	P3/P3N-PIPO of PVY interacting with BI-1 inhibits the degradation of NIb by ATG6 to facilitate virus replication in N. benthamiana	Yes	Nicotiana benthamiana	Yes		Yes
2023	37767715	Comprehensive comparative assessment of the Arabidopsis thaliana MLO2-CALMODULIN2 interaction by various in vitro and in vivo protein-protein interaction assays	Yes	Nicotiana benthamiana	Yes		No controls provided
2023	37569858	A Soybean Sucrose Non-Fermenting Protein Kinase 1 Gene, GmSNF1, Positively Regulates Plant Response to Salt and Salt–Alkali Stress in Transgenic Plants	Yes	Nicotiana benthamiana	Yes		No controls provided
2023	37175676	Wheat ABA Receptor TaPYL5 Constitutes a Signaling Module with Its Downstream Partners TaPP2C53/TaSnRK2.1/TaABI1 to Modulate Plant Drought Response	Yes	Nicotiana benthamiana	Yes		Yes
2023	36982696	Integrated ATAC-Seq and RNA-Seq Data Analysis to Reveal OsbZIP14 Function in Rice in Response to Heat Stress	Yes	Rice	Yes		Yes
2023	36614182	Genome-Wide Identification and Characterization of Auxin Response Factor (ARF) Gene Family Involved in Wood Formation and Response to Exogenous Hormone Treatment in Populus trichocarpa	Yes	Populus	Yes		Yes
2023	37786434	PsRGL1 negatively regulates chilling- and gibberellin-induced dormancy release by PsF-box1-mediated targeting for proteolytic degradation in tree peony	Yes	Tree peony	Yes		Yes
2023	37375894	Host Factors Genes BcCLC1 and BcCLC2 Confer Turnip Mosaic Virus Resistance in Non-Heading Chinese Cabbage ( Brassica campestris ssp. chinensis)	Yes	Nicotiana benthamiana	Yes		No controls provided
2023	37016311	Genome-wide identification of WD40 transcription factors and their regulation of the MYB-bHLH-WD40 (MBW) complex related to anthocyanin synthesis in Qingke (Hordeum vulgare L. var. nudum Hook. f.)	Yes	Nicotiana benthamiana	No	Luciferase	Yes

### Sheet: Species + BiFC
Other than plant / If no, name of the plant	No. of papers		Plants	No. of papers
Nicotiana	96		Nicotiana	96
Yes	85		Arabidopsis	26
Persica	1		Rice	13
Populus	2		Onion	9
Grape	1		Others	7
Chinese cabbage	1
Apple	2
Rice	13		Total	151
Onion	9
Arabidopsis	26
Total	236

### Sheet: BiFC + Other in vivo techniques
What is the other in vivo technique used?	No of papers
BiFC	109
BiFC + Co-IP	24
BiFC + Luciferase	16
BiFC + FRET	2
Total	151

### Sheet: Usage of controls 
Other than plant / If no, name of the plant	No. of papers	Proper Controls	No controls	One side control	Unclear controls
Nicotiana	96	39	35	10	11
Yes	85
Persica	1	1
Populus	2	1		1
Grape	1				1
Chinese cabbage	1	1	1
Apple	2	1			1
Rice	13	4	5	3	1
Onion	9	2	3	2	2
Arabidopsis	26	6	10	5	5
Total	236	55	54	21	21
Other than plant / If no, name of the plant	No. of papers	Proper Controls	No controls	One side control	Unclear controls
Nicotiana	96	39	35	10	11
Yes	85
Arabidopsis	26	6	10	5	5
Rice	13	4	5	3	1
Onion	9	2	3	2	2
Others	7	4	1	1	2
Total	236	55	54	21	21
